# G-quadruplex topologies determine the functional outcome of guanine-rich bioactive oligonucleotides

**DOI:** 10.1101/2024.12.01.626249

**Authors:** Prakash Kharel, Nupur Bhatter, Safiyah Zubair, Shawn Lyons, Paul J. Anderson, Pavel Ivanov

## Abstract

Guanine-rich nucleic acid sequences can exert sequence and/or structure specific activities to influence biological and pathobiological cellular processes. As such, it has been reported that different G-rich oligonucleotides (both DNA and RNA) can have cytotoxic as well as cytoprotective effects to the cells. However, the mechanisms of such a biological outcome are unclear. In this report, we report that G-rich DNA oligonucleotides (ODNs) that can form four stranded secondary structures called G-quadruplexes (G4s) can have topology-dependent biological outcome. Using different biochemical, biophysical, and cellular approaches, we demonstrate that only the parallel topology G4-forming ODNs can repress eukaryotic translation by directly interacting with eukaryotic translation initiation protein 1 (EIF4G1), while the antiparallel topology G4s do not have inhibitory effect on mRNA translation To the best of our knowledge, this is the first report to directly connect the G4 topological differences with differential functional biological impacts. Our study provides the foundation for the rational design of G-rich oligonucleotides for a desired therapeutic outcome.
