## Supplementary Table 1 for "G-quadruplex topologies determine the functional outcome of guanine-rich bioactive oligonucleotides"

### Sheet: Sequence details
Name	Sequence	Sequence relevance/ proposed application	Reported G4 types	Other name	Reference
d Control 1	/5Phos/TGTGAGTCACGTGAGGGCAGAATCTGCTC
d Control 2	/5Phos/AAAAAACTCGAGATGGCGCACGCTG
d Control 3	/5Phos/TGTTTGTTTGTTTGTTTGTTTGTTTGT
Poly dC	/5Phos/CCCCCCCCCCCCCCCCCCCC
Poly dA	/5Phos/AAAAAAAAAAAAAAAAAAAA
Poly dT	/5Phos/TTTTTTTTTTTTTTTTTTTT
Poly dG	/5Phos/GGGGGGGGGGGGGGGGGGG
d KRAS	/5Phos/AGGGCGGTGTGGGAAGAGGGAAGAGGGGGAGG	KRAS promoter G4	Unimolecular parallel		https://doi.org/10.1093/nar/gkaa387
d VEGF	/5Phos/GGGCGGGCCGGGGGCGGG	G-rich stretch in VEGF promoter as a potential anti-cancer target	Unimolecular parallel		https://doi.org/10.1158/1535-7163.mct-07-2119
d HIF1	/5Phos/GGGAGGGAGAGGGGGCGGG	G-rich stretch in HIF1alfa promoter as a potential anti-cancer target	Unimolecular parallel		https://doi.org/10.1021/bi051618u
d PU27	/5Phos/TGGGGAGGGTGGGGAGGGTGGGGAAGC	G-quadruplexes in the human c-myc promoter- potential target for cancer therapeutics	Unimolecular parallel/heterogenous	CMYC variant	https://doi.org/10.1039/c2ob26504d
d BCL2	/5Phos/GGGCGCGGGAGGAAGGGGGCGGG	G-Quadruplexes in the P1 Promoter of Bcl-2 Proto-Oncogene as potent targets for anti-cancer therapeutics	Unimolecular parallel		https://doi.org/10.1021/acs.bioconjchem.8b00674
d T40214	/5Phos/GGGCGGGCGGGCGGGC	Proposed HIV inhibitor/ anti-cancer therapeutic	Unimolecular parallel		https://doi.org/10.1021/bi0120401
d CMYC	/5Phos/GGGGAGGGTGGGGAGGGTGGGG	G-quadruplexes in the human c-myc promoter- potential target for cancer therapeutics	Unimolecular parallel		https://doi.org/10.1021/ja048805k
d AGRO100	/5Phos/GGTGGTGGTGGTTGTGGTGGTGGTGG	Anti-proliferative DNA sequence	Unimolecular parallel		https://doi.org/10.1093/nar/gkx274
d APT1M6T	/5Phos/GGGTATGGGTTTGGGATAGGG	A high affinity aptamer that specifically bound to CTGF	Unimolecular antiparallel		https://doi.org/10.1016/j.bios.2019.111475
d Tel4	/5Phos/TTAGGGTTAGGGTTAGGGTTAGGG	Structural polymorphysm in telomeric G-quadruplexes	Hybrid/ antiparallel	hTEL variant (TEL24)	https://doi.org/10.1016/j.jmb.2016.04.031
d 2KPR	/5Phos/GGGTGGGGAAGGGGTGGGT	Solution Structure of a Unique G-Quadruplex Scaffold Adopted by a Guanosine-Rich Human Intronic Sequence	Unimolecular novel hybrid topology	chl1 intronic G-quadruplex	https://doi.org/10.1016/j.str.2009.10.015
d 2KM3	/5Phos/AGGGCTAGGGCTAGGGCTAGGG	Sequence variant (CTAGGG)n in the human telomere favors a G-quadruplex structure containing a G·C·G·C tetrad	Unimolecular antiparallel	hTEL variant (hTEL22CTA)	https://doi.org/10.1093/nar/gkp630
d 5LQG	/5Phos/TAGGGTTAGGGTTAGGGTTAGG	Reversible pH Switch of Two-Quartet G-Quadruplexes Formed by Human Telomere	Unimolecular antiparallel	hTEL variant (hTEL1-ΔG23)	https://doi.org/10.1002/anie.201507569
d 5YEY	/5Phos/GGGTTAGGGTTAGGGTTTGGG	Single nucleotide variation in the TTA loop of human telomeric DNA yields structurally different G4	Unimolecular antiparallel	hTEL variant (hTEL21T18)	https://doi.org/10.1039/C8SC03813A
d 6GZN	/5Phos/GGGTAGGGAGCGGGAGAGGG	G-rich sequence found in the regulatory region of the RANKL gene with th implications in homeostasis of bone metabolism	Unimolecular antiparallel	RANKL G4	https://doi.org/10.1002/anie.201809328
d JG244	/5Phos/GGCGGGTAGGCGGG	Potent anti-cancer therapeutic that blocks HIF-1 regulated gene expression in prostrate cancer	Tetramolecular parallel		https://doi.org/10.1038/mt.2009.219
d JG243	/5Phos/GGCGGGCAGGCGGG	Potent anti-cancer therapeutic that blocks HIF-1 regulated gene expression in prostrate cancer	Tetramolecular parallel		https://doi.org/10.1038/mt.2009.219
d HIV-PRO1	/5Phos/TGGCCTGGGCGGGACTGGG	HIV gene promoter sequence: A potential target for anti-HIV drug development	Hybrid/ antiparallel		https://doi.org/10.1021/ja501500c
5'tiDNAAla	/5Phos/GGGGGTGTAGCTCAGTGGTAGAGCGCGTGC	Analog of endogenous translation repressing RNA/ neuroprotective effect under stress	Tetramolecular parallel		https://doi.org/10.1073/pnas.1407361111
5'tiRNAAla	/5Phos/GGGGGUGUAGCUCAGUGGUAGAGCGCGUGC	Translation repression under cellular stress/ neuroprotective effect under stress	Tetramolecular parallel		https://doi.org/10.1038/s41467-017-01278-w
